# Delivering mRNAs to mouse tissues using the SEND system

**DOI:** 10.1101/2023.01.28.522652

**Authors:** Masato Ohtsuka, Jurai Imafuku, Shuho Hori, Aki Kurosaki, Ayaka Nakamura, Tsubasa Nakahara, Takashi Yahata, Kolari Bhat, Steven T Papastefan, So Nakagawa, Rolen M Quadros, Hiromi Miura, Channabasavaiah B Gurumurthy

## Abstract

mRNAs produced in a cell are almost always translated within the same cell. Some mRNAs are transported to other cells of the organism through processes involving membrane nanotubes or extracellular vesicles. A recent report describes a surprising new phenomenon of encapsulating mRNAs inside virus-like particles (VLPs) to deliver them to other cells in a process that was named SEND (Selective Endogenous eNcapsidation for cellular Delivery). Although the seminal work demonstrates the SEND process in cultured cells, it is unknown whether this phenomenon occurs *in vivo*. Here, we demonstrate the SEND process in living organisms using specially designed genetically engineered mouse models. Our proof of principle study lays a foundation for the SEND-VLP system to potentially be used as a gene therapy tool to deliver therapeutically important mRNAs to tissues.
