## Supplementary Tables 1-4 for "Delivering mRNAs to mouse tissues using the SEND system"

### Sheet: Table S1
Table S1: SEND experiments using wild type mice to deliver pCMV-Mm.Cargo(Akaluc).
Mouse strain used	Plasmids injected	Number of mice used for hydrodynamic delivery	Day of analysis after hydrodynamic-delivery (Number of mice analyzed)	Detection method	Tisssues analyzed	Tissues showing bioluminescence
Wild type	pCMV-MmPeg10rc4 (Addgene_174858) pBNA (VSVg expression) pCMV-Mm.Cargo(Akaluc)	2	2 (2)	IVIS	Day 2 (n=1 for ex vivo): Liver, Kidney, Heart, Lung, Intestine, Muscle, Spleen	Liver
	pCMV-MmPeg10rc4 (Addgene_174858) pCMV-Mm.Cargo(Akaluc)	2	2 (2)	IVIS	Day 2 (n=1 for ex vivo): Liver, Kidney, Heart, Lung, Intestine, Muscle, Spleen	Liver

### Sheet: Table S2
Table S2: SEND experiments using ΔEGFP mouse to deliver Cr1 crRNA + tracrRNA + Mm.Cargo(SpCas9)
Mouse strain used	Plasmids injected	Number of mice used for hydrodynamic delivery	Day of analysis after hydrodynamic-delivery (Number of mice analyzed)	Detection method	Tisssues analyzed	Tissues showing fluorescence
ΔEGFP	pCMV-MmPeg10rc4 (Addgene_174858) pBNA (VSVg expression) pCMV-Mm.cargo(SpCas9) (Addgene_174865) crRNA/tracrRNA for eGFP-Cr1	2	10 (2)	Fluorescence stereomicroscope	Day 10 (n=2): Liver	Liver

### Sheet: Table S3
Table S3: SEND experiments using ΔEGFP/eGFP-Cr1 mouse to deliver Mm.Cargo(SpCas9)
Mouse strain used	Plasmids injected	Number of mice used for hydrodynamic delivery	Day of analysis after hydrodynamic-delivery (Number of mice analyzed)	Detection method	Tisssues analyzed	Tissues showing fluorescence
ΔEGFP / EGFP-Cr1	pCMV-MmPeg10rc4 (Addgene_174858) pBNA (VSVg expression) pCMV-Mm.cargo(SpCas9) (Addgene_174865)	5	7 (2) 8 (1) 13 (1) 60 (1)	Fluorescence stereomicroscope (Inverted fluorescence microscope for some tissues)	Day 7 (n=2): Blood, Liver, Spleen, Brain, Heart, Lung, Kidney, Muscle, Bone marrow Day 8 (n=1): Liver, Muscle, Kidney, Lung, Spleen, Heart Day 13 (n=1): Brain, Lymph node, Liver, Spleen, Seminal vesicle, Blood, Bone marrow Day 60 (n=1): Liver, Kidney, Heart, Lung, Pancreas, Spleen, Muscle	Liver Spleen
	pCMV-MmPeg10rc4 (Addgene_174858) pCMV-SynA (Addgene_174860) pCMV-Mm.cargo(SpCas9) (Addgene_174865)	5	7 (3) 21 (1) 158 (1)	Fluorescence stereomicroscope (Inverted fluorescence microscope for some tissues)	Day 7 (n=1): Liver, Kidney, Heart, Lung, Intestine, Brain, Pancreas, Muscle, Oviduct Day 7 (n=2): Blood, Liver, Spleen, Brain, Lymph node, Heart, Lung, Kidney, Muscle, Bone marrow Day 21 (n=1): Liver, Kidney, Heart, Lung, Intestine, Brain, Pancreas, Muscle, Oviduct Day 158 (n=1): Liver, Kidney, Heart, Lung, Pancreas, Spleen, Muscle	Liver
	pCMV-MmPeg10rc4 (Addgene_174858) pCMV-SynB (Plasmid_174861) pCMV-Mm.cargo(SpCas9) (Addgene_174865)	5	7 (2) 8 (1) 13 (1) 60 (1)	Fluorescence stereomicroscope (Inverted fluorescence microscope for some tissues)	Day 7 (n=2): Blood, Liver, Spleen, Brain, Lymph node, Heart, Lung, Kidney, Muscle, Bone marrow Day 8 (n=1): Liver, Muscle, Kidney, Lung, Spleen, Heart Day 13 (n=1): Brain, Lymph node, Liver, Spleen, Seminal vesicle, Blood, Bone marrow Day 60 (n=1): Liver, Kidney, Heart, Lung, Pancreas, Spleen, Muscle	Liver

### Sheet: Table S4
Table S4: Negative control SEND experiments using ΔEGFP/eGFP-Cr1 mouse to deliver Mm.Cargo(SpCas9)
Mouse strain used	Plasmid injected	Number of mice used for hydrodynamic delivery	Day of analysis after hydrodynamic-delivery (Number of mice analyzed)	Detection method	Tisssues analyzed	Tissues showing fluorescence
ΔEGFP/ EGFP-Cr1	pCMV-Mm.cargo(SpCas9) (Addgene_174865)	3	7 (1) 21 (1) 158 (1)	Fluorescence stereomicroscope	Days 7 and 21 (n=1 each): Liver, Kidney, Heart, Lung, Intestine, Brain, Pancreas, Muscle, Oviduct Day 158 (n=1): Liver, Kidney, Heart, Lung, Pancreas, Spleen, Muscle	Liver
